# Convergent remodeling of the gut microbiome is associated with host energetic condition over long-distance migration

**DOI:** 10.1101/2022.11.30.518533

**Authors:** Brian K. Trevelline, Daniel Sprockett, William V. DeLuca, Catherine R. Andreadis, Andrew H. Moeller, Christopher Tonra

## Abstract

The gut microbiome can be thought of as a ‘forgotten organ’, owing to its profound effects on host phenotypes. Long-distance migratory birds are capable of adaptively modulating their physiology, raising the hypothesis that the microbiome of migratory birds may undergo a parallel remodeling process that helps to meet the energetic demands of long-distance migration. To test this hypothesis, we investigated changes in gut microbiome composition and function over the fall migration of a Neotropical-Nearctic migratory Blackpoll Warbler (*Setophaga striata*), which exhibits one of the longest known autumnal migratory routes of any songbird and rapidly undergoes extensive physiological remodeling during migration. Overall, our results showed that the Blackpoll warbler microbiome differed significantly across phases of fall migration. This pattern was driven by a dramatic increase in the relative abundance of Proteobacteria, and more specifically a single ASV belonging to the family Enterobacteriaceae. Further, blackpolls exhibited a progressive reduction in microbiome phylogenetic diversity and within-group variances over migration, indicating convergence of microbiome composition among individuals during long-distance migration. Metagenomic analysis revealed that the gut microbiome of staging blackpolls was enriched in bacterial pathways involved in vitamin, amino acid, and fatty acid biosynthesis, as well as carbohydrate metabolism, and that these pathways were in turn positively associated with host body mass and subcutaneous fat deposits. Together, these results provide evidence that the gut microbiome of migratory birds may undergo adaptive remodeling to meet the physiological and energetic demands of long-distance migration.
