## Supplemental Data S1 for "Convergent remodeling of the gut microbiome is associated with host energetic condition over long-distance migration"

SampleID	Station	Latitude	Longitude	Phase	Date	Age	Sex	Wing	Mass	Fat	Mihat
BC01	British Columbia	58.21597102	-129.8462268	Breeding	23-Jun-19	ASY	M	75	13	0	12.96509907
BC02	British Columbia	58.21597102	-129.8462268	Breeding	22-Jun-19	SY	M	73	12	0	12.60322893
BC03	British Columbia	58.21597102	-129.8462268	Breeding	21-Jun-19	SY	M	74	13.2	0	13.50717593
BC04	British Columbia	58.21597102	-129.8462268	Breeding	20-Jun-19	SY	M	76	12.8	0	12.4460664
BC05	British Columbia	58.21597102	-129.8462268	Breeding	20-Jun-19	SY	M	72	12.5	0	13.47958589
BC06	British Columbia	58.21597102	-129.8462268	Breeding	20-Jun-19	SY	M	74	13.5	0	13.8141572
BC07	British Columbia	58.21597102	-129.8462268	Breeding	20-Jun-19	ASY	M	75	14	0	13.96241439
BC08	British Columbia	58.21597102	-129.8462268	Breeding	22-Jun-19	ASY	M	76	14.2	0	13.80735491
BC09	British Columbia	58.21597102	-129.8462268	Breeding	21-Jun-19	SY	M	73	13.8	0	14.49371327
BC10	Yukon Territory	60.7063905	-135.050614	Breeding	27-Jun-19	SY	M	76	13.5	0	13.12671065
BC11	British Columbia	58.21597102	-129.8462268	Breeding	21-Jun-19	ASY	M	78	13.2	0	12.21246871
BC12	British Columbia	58.21597102	-129.8462268	Breeding	22-Jun-19	SY	M	73	12.8	0	13.4434442
BC13	British Columbia	58.21597102	-129.8462268	Breeding	21-Jun-19	SY	M	78	14.2	0	13.13765574
BC14	British Columbia	58.21597102	-129.8462268	Breeding	22-Jun-19	SY	M	73	12.6	0	13.23339038
BC15	British Columbia	58.21597102	-129.8462268	Breeding	22-Jun-19	ASY	M	77	13.5	0	12.80234419
BC16	Yukon Territory	60.7063905	-135.050614	Breeding	27-Jun-19	ASY	M	77	13.5	0	12.80234419
BC17	British Columbia	58.21597102	-129.8462268	Breeding	21-Jun-19	ASY	M	71	11.8	0	13.06997843
BC18	British Columbia	58.21597102	-129.8462268	Breeding	22-Jun-19	SY	M	77	12.9	0	12.23335112
BC19	Yukon Territory	60.7063905	-135.050614	Breeding	27-Jun-19	SY	M	75	12.5	0	12.46644142
BI01	Block Island	41.183095	-71.570612	Staging	30-Sep-19	HY	U	70.5	12.9	6	14.28406184
BI03	Block Island	41.183095	-71.570612	Staging	13-Oct-19	HY	U	73	15.6	6	14.20396792
BI04	Block Island	41.183095	-71.570612	Staging	13-Oct-19	HY	U	74	24.1	8	20.3293506
BI06	Block Island	41.183095	-71.570612	Staging	14-Oct-19	HY	U	68	14.4	6	19.5285431
BI07	Block Island	41.183095	-71.570612	Staging	14-Oct-19	HY	U	70	20.2	8	23.27930305
BI08	Block Island	41.183095	-71.570612	Staging	14-Oct-19	HY	U	76	20.1	7	14.59720046
BI09	Block Island	41.183095	-71.570612	Staging	14-Oct-19	HY	U	69	18.2	7	22.73936008
BI10	Block Island	41.183095	-71.570612	Staging	15-Oct-19	HY	U	37	18.2	8	26.82295839
BI12	Block Island	41.183095	-71.570612	Staging	16-Oct-19	HY	U	73.5	19.9	8	17.43782936
BI15	Block Island	41.183095	-71.570612	Staging	18-Oct-19	HY	U	76.5	18.5	8	12.94954249
BI16	Block Island	41.183095	-71.570612	Staging	18-Oct-19	HY	U	76	17.4	7	12.63638249
BI17	Block Island	41.183095	-71.570612	Staging	18-Oct-19	HY	U	70	15.7	6	18.0933197
BI18	Block Island	41.183095	-71.570612	Staging	18-Oct-19	HY	U	71	14.8	5	15.75033503
BI19	Block Island	41.183095	-71.570612	Staging	18-Oct-19	HY	U	73.5	17.9	8	15.6852837
BI20	Block Island	41.183095	-71.570612	Staging	18-Oct-19	HY	U	75.5	16	6	12.058405
BI21	Block Island	41.183095	-71.570612	Staging	18-Oct-19	HY	U	71.5	18.1	8	18.51798235
BI22	Block Island	41.183095	-71.570612	Staging	18-Oct-19	HY	U	73.5	14.8	5	12.96883792
BI28	Block Island	41.183095	-71.570612	Staging	28-Oct-19	HY	U	76	16.4	7	11.91015361
CM01	Cape May	38.940146	-74.962157	Staging	8-Oct-18	HY	U	76	16.5	2	11.9827765
CM02	Cape May	38.940146	-74.962157	Staging	7-Oct-18	AHY	M	76	17.3	3	12.5637596
CM03	Cape May	38.940146	-74.962157	Staging	7-Oct-18	HY	U	76	11.1	0	8.061140552
CM04	Cape May	38.940146	-74.962157	Staging	6-Oct-18	HY	U	69	10.4	0	12.99392005
CM05	Cape May	38.940146	-74.962157	Staging	4-Oct-18	HY	U	69	10.6	0	13.24380313
CM06	Cape May	38.940146	-74.962157	Staging	30-Sep-18	AHY	F	72	15.5	3	15.24941047
CM07	Cape May	38.940146	-74.962157	Staging	27-Sep-18	HY	U	73	10.4	0	9.469311948
CM08	Cape May	38.940146	-74.962157	Staging	27-Sep-18	HY	U	71	10.6	0	11.28064536
CM09	Cape May	38.940146	-74.962157	Staging	27-Sep-18	HY	U	71	9.4	0	10.00359117
CM10	Cape May	38.940146	-74.962157	Staging	18-Nov-18	HY	M	75	12.8	0	10.01343714
CM11	Cape May	38.940146	-74.962157	Staging	26-Oct-18	HY	U	73	11.5	1	10.47087379
CM12	Cape May	38.940146	-74.962157	Staging	16-Oct-18	HY	U	71	12.6	1	13.40906901
CM13	Cape May	38.940146	-74.962157	Staging	14-Oct-18	HY	U	71	12.9	2	13.72833256
CM14	Cape May	38.940146	-74.962157	Staging	14-Oct-18	HY	U	73.5	10.9	1	9.551373872
CM15	Cape May	38.940146	-74.962157	Staging	8-Oct-18	HY	U	77	18.6	3	12.55188634
CR01	Foreman's Branch	39.22776	Ê-75.98341	Stopover	10-Oct-18	AHY	M	76.5	20.1	3	14.06950292
CR02	Foreman's Branch	39.22776	Ê-75.98341	Stopover	8-Oct-18	HY	U	69	12.8	2	15.99251698
CR03	Foreman's Branch	39.22776	Ê-75.98341	Stopover	29-Sep-18	AHY	F	72	17.3	3	17.02030975
CR04	Foreman's Branch	39.22776	Ê-75.98341	Stopover	30-Sep-18	AHY	F	70.5	12.3	2	13.61968687
CR05	Foreman's Branch	39.22776	Ê-75.98341	Stopover	30-Sep-18	HY	U	75	11.9	0	9.309367337
CR06	Foreman's Branch	39.22776	Ê-75.98341	Stopover	30-Sep-18	HY	U	70	10.8	0	12.44636005
CR07	Foreman's Branch	39.22776	Ê-75.98341	Stopover	5-Oct-18	HY	U	76	11.5	1	8.351632103
CR08	Foreman's Branch	39.22776	Ê-75.98341	Stopover	6-Oct-18	HY	U	72	11.5	0	11.31407873
CR09	Foreman's Branch	39.22776	Ê-75.98341	Stopover	6-Oct-18	HY	U	69	12.3	2	15.36780929
CR10	Foreman's Branch	39.22776	Ê-75.98341	Stopover	28-Sep-18	HY	U	70.5	10.8	0	11.95874945
CR11	Foreman's Branch	39.22776	Ê-75.98341	Stopover	6-Oct-18	HY	U	74	12	1	10.12249822
CR12	Foreman's Branch	39.22776	Ê-75.98341	Stopover	14-Oct-18	HY	U	72	16.7	3	16.43000999
CR13	Foreman's Branch	39.22776	Ê-75.98341	Stopover	10-Oct-18	HY	U	68	10.5	0	14.23956268
CR14	Foreman's Branch	39.22776	Ê-75.98341	Stopover	8-Oct-18	HY	U	68	10.6	1	14.37517756
CR15	Foreman's Branch	39.22776	Ê-75.98341	Stopover	10-Oct-18	HY	U	70.5	11.2	1	12.40166609
CR16	Foreman's Branch	39.22776	Ê-75.98341	Stopover	13-Oct-18	AHY	F	74	14.2	3	11.97828957
CR17	Foreman's Branch	39.22776	Ê-75.98341	Stopover	14-Oct-18	HY	U	71	11.3	0	12.02559363
CR18	Foreman's Branch	39.22776	Ê-75.98341	Stopover	14-Oct-18	HY	U	68.5	10.7	0	13.92598472
CR19	Foreman's Branch	39.22776	Ê-75.98341	Stopover	8-Oct-18	AHY	U	74.5	14.4	3	11.69627053
MAN01	Manomet	41.919842	-70.543177	Staging	26-Sep-18	AHY	U	71	15	1	15.96317739
MAN02	Manomet	41.919842	-70.543177	Staging	19-Sep-18	HY	F	68	9.6	0.5	13.01902873
MAN03	Manomet	41.919842	-70.543177	Staging	27-Sep-18	AHY	F	68	12.9	4	17.49431986
MAN04	Manomet	41.919842	-70.543177	Staging	30-Sep-18	HY	M	72	11.4	0	11.21569544
MAN05	Manomet	41.919842	-70.543177	Staging	30-Sep-18	HY	U	70	11	1	12.6768482
MAN06	Manomet	41.919842	-70.543177	Staging	30-Sep-18	AHY	U	71	15.8	4	16.81454685
MAN07	Manomet	41.919842	-70.543177	Staging	30-Sep-18	HY	F	65	11	0.5	19.21897965
MAN08	Manomet	41.919842	-70.543177	Staging	1-Oct-18	HY	U	69	10.1	0.5	12.61909543
MAN09	Manomet	41.919842	-70.543177	Staging	1-Oct-18	AHY	U	70	12.1	1	13.94453302
MAN10	Manomet	41.919842	-70.543177	Staging	1-Oct-18	HY	U	69	12.1	0.5	15.11792621
MAN11	Manomet	41.919842	-70.543177	Staging	1-Oct-18	HY	F	66	10.8	0.5	17.31929767
MAN12	Manomet	41.919842	-70.543177	Staging	1-Oct-18	AHY	M	73	18.5	3	16.84444914
MAN13	Manomet	41.919842	-70.543177	Staging	1-Oct-18	HY	F	68	10.7	0.5	14.51079244
MAN14	Manomet	41.919842	-70.543177	Staging	1-Oct-18	HY	U	70	11.8	1	13.59880079
MAN15	Manomet	41.919842	-70.543177	Staging	1-Oct-18	AHY	M	75	13.3	3	10.40458702
MAN16	Manomet	41.919842	-70.543177	Staging	1-Oct-18	HY	U	70	11.7	0	13.48355672
MAN17	Manomet	41.919842	-70.543177	Staging	2-Oct-18	HY	F	68	10.5	0	14.23956268
MAN18	Manomet	41.919842	-70.543177	Staging	2-Oct-18	HY	M	74	12.2	0.5	10.29120653
MAN19	Manomet	41.919842	-70.543177	Staging	2-Oct-18	HY	U	70	11.8	0.5	13.59880079
MAN20	Manomet	41.919842	-70.543177	Staging	3-Oct-18	HY	M	73	11.8	0.5	10.74402702
OH01	Winous Point	41.463079	-82.99969	Stopover	23-Sep-18	AHY	M	76.5	17.5	6	12.24956722
OH02	Winous Point	41.463079	-82.99969	Stopover	23-Sep-18	AHY	F	68	11	4	14.91763709
OH03	Winous Point	41.463079	-82.99969	Stopover	23-Sep-18	AHY	F	68	12	4	16.27378592
OH04	Winous Point	41.463079	-82.99969	Stopover	23-Sep-18	HY	M	73	21	7	19.12072605
OH05	Winous Point	41.463079	-82.99969	Stopover	23-Sep-18	HY	F	70.5	12	2	13.28749939
OH06	Winous Point	41.463079	-82.99969	Stopover	23-Sep-18	AHY	M	73	23	7	20.94174758
OH07	Winous Point	41.463079	-82.99969	Stopover	23-Sep-18	AHY	M	78	21	7	13.18102613
OH08	Winous Point	41.463079	-82.99969	Stopover	23-Sep-18	HY	U	71.5	20	7	20.46185895
OH09	Black Swamp	41.605784	-83.191979	Stopover	24-Sep-18	HY	U	68	11.63	1.5	15.77201085
OH10	Black Swamp	41.605784	-83.191979	Stopover	24-Sep-18	HY	U	74	13.62	3	11.48903548
OH11	Black Swamp	41.605784	-83.191979	Stopover	24-Sep-18	HY	U	71	13.34	3	14.19658576
OH12	Black Swamp	41.605784	-83.191979	Stopover	24-Sep-18	HY	U	70	11.98	1	13.80624013
OH13	Black Swamp	41.605784	-83.191979	Stopover	24-Sep-18	HY	M	70	14.12	3.5	16.27246332
OH14	Black Swamp	41.605784	-83.191979	Stopover	24-Sep-18	HY	U	74	13.16	3	11.10100639
OH15	Black Swamp	41.605784	-83.191979	Stopover	24-Sep-18	HY	U	71	13.07	1.5	13.90924857
OH16	Black Swamp	41.605784	-83.191979	Stopover	24-Sep-18	HY	U	70	12.7	2	14.63599746
OH17	Black Swamp	41.605784	-83.191979	Stopover	24-Sep-18	HY	U	72	12.28	0.5	12.08146842
OH18	Black Swamp	41.605784	-83.191979	Stopover	24-Sep-18	HY	U	70	12.28	1.5	14.15197235
OH19	Black Swamp	41.605784	-83.191979	Stopover	24-Sep-18	HY	U	68	11.18	1.5	15.16174388
OH20	Black Swamp	41.605784	-83.191979	Stopover	24-Sep-18	HY	M	72	11.33	0.5	11.14682714
PNR01	Powdermill	40.1636	-79.266526	Stopover	23-Sep-18	AHY	U	74	11	0	9.278956705
PNR02	Powdermill	40.1636	-79.266526	Stopover	23-Sep-18	AHY	F	70	11.3	0	13.02258042
PNR03	Powdermill	40.1636	-79.266526	Stopover	27-Sep-18	AHY	F	72	11	2	10.82216227
PNR04	Powdermill	40.1636	-79.266526	Stopover	28-Sep-18	HY	U	74.5	11.8	1	9.584443905
PNR05	Powdermill	40.1636	-79.266526	Stopover	28-Sep-18	AHY	F	74	11	1	9.278956705
PNR06	Powdermill	40.1636	-79.266526	Stopover	28-Sep-18	HY	U	74	12.3	1	10.37556068
PNR07	Powdermill	40.1636	-79.266526	Stopover	28-Sep-18	HY	U	73	11.7	1	10.65297594
PNR09	Powdermill	40.1636	-79.266526	Stopover	30-Sep-18	HY	U	73	10.7	0	9.742465177
PNR10	Powdermill	40.1636	-79.266526	Stopover	30-Sep-18	HY	F	69	12	1	14.99298467
PNR11	Powdermill	40.1636	-79.266526	Stopover	2-Oct-18	AHY	F	71	11.1	0	11.81275127
PNR12	Powdermill	40.1636	-79.266526	Stopover	2-Oct-18	AHY	F	69.5	12.2	0	14.63724862
PNR13	Powdermill	40.1636	-79.266526	Stopover	3-Oct-18	HY	F	70	12.6	2	14.52075339
PNR14	Powdermill	40.1636	-79.266526	Stopover	5-Oct-18	HY	U	72	11	1	10.82216227
PNR15	Powdermill	40.1636	-79.266526	Stopover	5-Oct-18	HY	M	75	12	1	9.387597315
PNR16	Powdermill	40.1636	-79.266526	Stopover	5-Oct-18	AHY	M	78	12.9	1	8.096916049
PNR17	Powdermill	40.1636	-79.266526	Stopover	5-Oct-18	AHY	M	75	13.1	2	10.24812707
PNR18	Powdermill	40.1636	-79.266526	Stopover	6-Oct-18	AHY	F	70.5	10.1	0	11.18364532
PNR19	Powdermill	40.1636	-79.266526	Stopover	9-Oct-18	HY	F	69	10.6	1	13.24380313
PNR20	Powdermill	40.1636	-79.266526	Stopover	10-Oct-18	HY	M	74.5	11.8	1	9.584443905
